# Pneumolysin promotes host cell necroptosis and bacterial competence during pneumococcal meningitis as shown by whole animal dual RNA-seq

**DOI:** 10.1101/2022.02.10.479878

**Authors:** Kin Ki Jim, Rieza Aprianto, Arnau Domenech, Jun Kurushima, Diederik van de Beek, Christina M.J.E. Vandenbroucke-Grauls, Wilbert Bitter, Jan-Willem Veening

## Abstract

Pneumolysin is a major virulence factor of *Streptococcus pneumoniae* that plays a key role in interaction with the host during invasive disease. How pneumolysin influences these dynamics between host and pathogen interaction during early phase of central nervous system infection in pneumococcal meningitis remains unclear. Using a whole animal *in vivo* dual RNA-seq approach, we identified pneumolysin-specific transcriptional responses in both *S. pneumoniae* and zebrafish (*Danio rerio*) during early pneumococcal meningitis. By functional enrichment analysis we identified host pathways known to be activated by pneumolysin, and discovered the importance of necroptosis for host survival. Inhibition of this pathway using the drugs necrostatin-5 or GSK’872 increased host mortality during pneumococcal meningitis. On the pathogen’s side, we find that pneumolysin-dependent competence activation is crucial for intra-host replication and virulence and that not all bacteria activate competence at the same time. Altogether, this study provides new insights into pneumolysin-specific transcriptional responses and identifies key pathways involved in pneumococcal meningitis.

**GRAPHICAL ABSTRACT:** 

**HIGHLIGHTS:**

- Pneumolysin-specific host and bacterial responses as identified by whole animal dual RNA-seq, available at https://veeninglab.com/dual-danio
- Discovery of a functional necroptosis or necroptosis-like pathway in zebrafish
- Heterogeneity in competence development during infection
- Competence development is an important virulence determinant
