## Supplementary material for "Pneumolysin promotes host cell necroptosis and bacterial competence during pneumococcal meningitis as shown by whole animal dual RNA-seq": Table S3

### Sheet: GO - Biological Process (PLY+)
GO Biological Process	Count	Fold Enrichment	P value
metabolic process	42	0.75	0.0341
response to external stimulus	15	1.93	0.0154
sensory organ development	10	1.97	0.0392
cellular response to organic substance	10	1.89	0.047
response to external biotic stimulus	9	3.03	0.0035
response to other organism	9	3.03	0.0035
response to biotic stimulus	9	3.02	0.00362
multi-organism process	9	2.06	0.0453
import into cell	8	2.79	0.00923
response to cytokine	7	5.03	0.000632
skeletal system development	7	2.32	0.0344
extracellular structure organization	6	4.74	0.00205
extracellular matrix organization	6	4.74	0.00205
response to lipid	6	4.36	0.00305
establishment of protein localization to organelle	6	3.79	0.00593
endocytosis	6	2.93	0.0185
regulation of MAPK cascade	6	2.69	0.0266
protein localization to organelle	6	2.6	0.0305
sensory organ morphogenesis	6	2.6	0.0305
response to mechanical stimulus	5	10.46	0.000167
fin morphogenesis	5	10.28	0.00018
appendage morphogenesis	5	9.62	0.000241
fin development	5	6.28	0.0015
appendage development	5	5.91	0.00195
vesicle organization	5	4.77	0.00468
response to organic cyclic compound	5	4.7	0.00499
regeneration	5	3.64	0.0137
wound healing	5	2.98	0.0287
response to bacterium	5	2.84	0.0342
dephosphorylation	5	2.7	0.0409
response to wounding	5	2.56	0.0492
positive regulation of developmental process	5	2.55	0.0499
ectodermal placode morphogenesis	4	13.25	0.000336
ectodermal placode development	4	10.84	0.000678
response to lipopolysaccharide	4	7.12	0.00292
response to molecule of bacterial origin	4	6.72	0.00356
neutrophil chemotaxis	4	6.28	0.00449
granulocyte chemotaxis	4	5.89	0.00556
neutrophil migration	4	5.82	0.0058
granulocyte migration	4	5.48	0.00707
leukocyte chemotaxis	4	5.19	0.00851
myeloid leukocyte migration	4	5.08	0.00913
regulation of defense response	4	4.92	0.0101
leukocyte migration	4	4.54	0.0131
tissue regeneration	4	4.11	0.0181
cytokine-mediated signaling pathway	4	3.64	0.0264
cellular response to cytokine stimulus	4	3.53	0.029
cell chemotaxis	4	3.53	0.029
protein dephosphorylation	4	3.1	0.0432
negative regulation of catalytic activity	4	3.06	0.0449
positive regulation of cell differentiation	4	3	0.0475
response to cAMP	3	44.73	8.9e-05
response to purine-containing compound	3	21.05	0.000582
response to organophosphorus	3	21.05	0.000582
otic placode formation	3	15.56	0.00128
negative regulation of MAP kinase activity	3	15.56	0.00128
otic vesicle formation	3	13.25	0.00195
mitochondrial fission	3	13.25	0.00195
negative regulation of MAPK cascade	3	12.34	0.00235
ectodermal placode formation	3	11.93	0.00257
negative regulation of protein serine/threonine kinase activity	3	11.18	0.00305
otic vesicle morphogenesis	3	10.53	0.00357
positive regulation of defense response	3	8.32	0.00661
oligodendrocyte differentiation	3	8.13	0.00702
cell-matrix adhesion	3	7.16	0.00978
otic vesicle development	3	7.02	0.0103
negative regulation of protein kinase activity	3	6.88	0.0108
negative regulation of kinase activity	3	6.63	0.0119
negative regulation of transferase activity	3	6.17	0.0143
pectoral fin development	3	5.77	0.017
positive regulation of response to external stimulus	3	5.77	0.017
regulation of response to biotic stimulus	3	5.68	0.0177
negative regulation of protein phosphorylation	3	5.51	0.0191
epithelial tube formation	3	5.51	0.0191
negative regulation of phosphorylation	3	5.26	0.0214
response to virus	3	5.11	0.023
tube formation	3	4.97	0.0247
cell-substrate adhesion	3	4.97	0.0247
fin regeneration	3	4.9	0.0256
glial cell differentiation	3	4.65	0.0292
inner ear morphogenesis	3	4.53	0.0311
ear morphogenesis	3	4.47	0.032
regulation of ERK1 and ERK2 cascade	3	4.26	0.0361
gliogenesis	3	4.11	0.0393
embryonic hemopoiesis	3	4.07	0.0404
negative regulation of phosphorus metabolic process	3	3.98	0.0426
negative regulation of phosphate metabolic process	3	3.98	0.0426
regulation of multi-organism process	3	3.81	0.0473
membrane protein ectodomain proteolysis	2	29.82	0.00296
hemangioblast cell differentiation	2	26.51	0.0036
membrane protein proteolysis	2	18.35	0.00673
postsynaptic endocytosis	2	17.04	0.00764
postsynaptic neurotransmitter receptor internalization	2	17.04	0.00764
mesodermal cell differentiation	2	13.25	0.0118
synaptic vesicle budding from presynaptic endocytic zone membrane	2	12.56	0.013
collagen fibril organization	2	12.56	0.013
regulation of cilium assembly	2	12.56	0.013
synaptic vesicle budding	2	11.93	0.0142
neurotransmitter receptor internalization	2	10.84	0.0168
synaptic transmission, cholinergic	2	8.84	0.0241
toll-like receptor signaling pathway	2	8.84	0.0241
embryonic pectoral fin morphogenesis	2	8.84	0.0241
regulation of fibroblast growth factor receptor signaling pathway	2	8.23	0.0273
pattern recognition receptor signaling pathway	2	7.95	0.029
innate immune response-activating signal transduction	2	7.95	0.029
regulation of postsynaptic membrane neurotransmitter receptor levels	2	7.7	0.0307
pectoral fin morphogenesis	2	7.46	0.0324
activation of innate immune response	2	7.23	0.0342
synaptic vesicle localization	2	7.02	0.036
embryonic appendage morphogenesis	2	7.02	0.036
receptor internalization	2	7.02	0.036
synaptic vesicle transport	2	7.02	0.036
vesicle budding from membrane	2	6.82	0.0379
neurotransmitter receptor transport	2	6.45	0.0417
mesoderm formation	2	5.96	0.0477
melanocyte differentiation	2	5.96	0.0477
regulation of immune effector process	2	5.96	0.0477
presynaptic endocytosis	2	5.82	0.0497
synaptic vesicle endocytosis	2	5.82	0.0497
phosphorelay signal transduction system	1	> 100	0.0166
exon-exon junction complex disassembly	1	> 100	0.0166
organ induction	1	> 100	0.0166
negative regulation of tumor necrosis factor production	1	> 100	0.0166
negative regulation of interleukin-12 production	1	> 100	0.0166
positive regulation of chronic inflammatory response	1	> 100	0.0166
positive regulation of granuloma formation	1	> 100	0.0166
minus-end-directed organelle transport along microtubule	1	> 100	0.0166
minus-end-directed vesicle transport along microtubule	1	> 100	0.0166
negative regulation of tumor necrosis factor superfamily cytokine production	1	> 100	0.0166
protein localization to nuclear inner membrane	1	59.64	0.0247
ribosome-associated ubiquitin-dependent protein catabolic process	1	59.64	0.0247
endothelial cell activation involved in immune response	1	59.64	0.0247
regulation of interleukin-12 production	1	59.64	0.0247
cellular response to epidermal growth factor stimulus	1	59.64	0.0247
protein localization to nuclear envelope	1	59.64	0.0247
response to epidermal growth factor	1	59.64	0.0247
rhodopsin mediated signaling pathway	1	59.64	0.0247
peptidyl-cysteine oxidation	1	59.64	0.0247
astrocyte differentiation	1	59.64	0.0247
endothelial cell activation	1	59.64	0.0247
regulation of animal organ formation	1	59.64	0.0247
toll-like receptor 2 signaling pathway	1	59.64	0.0247
phosphatidylinositol acyl-chain remodeling	1	39.76	0.0328
inhibition of cysteine-type endopeptidase activity involved in apoptotic process	1	39.76	0.0328
L-serine biosynthetic process	1	39.76	0.0328
regulation of tumor necrosis factor production	1	39.76	0.0328
absorption of visible light	1	39.76	0.0328
light absorption	1	39.76	0.0328
phagolysosome assembly involved in apoptotic cell clearance	1	39.76	0.0328
phagosome maturation involved in apoptotic cell clearance	1	39.76	0.0328
zymogen inhibition	1	39.76	0.0328
inhibition of cysteine-type endopeptidase activity	1	39.76	0.0328
interleukin-1-mediated signaling pathway	1	39.76	0.0328
visceral serous pericardium development	1	39.76	0.0328
regulation of chronic inflammatory response	1	39.76	0.0328
regulation of granuloma formation	1	39.76	0.0328
toll-like receptor 3 signaling pathway	1	39.76	0.0328
regulation of tumor necrosis factor superfamily cytokine production	1	39.76	0.0328
tRNA 5'-leader removal	1	29.82	0.0409
collagen-activated signaling pathway	1	29.82	0.0409
collagen-activated tyrosine kinase receptor signaling pathway	1	29.82	0.0409
calcium ion import into cytosol	1	29.82	0.0409
phototransduction, visible light	1	29.82	0.0409
calcium ion import across plasma membrane	1	29.82	0.0409
negative regulation of hematopoietic progenitor cell differentiation	1	29.82	0.0409
tRNA 5'-end processing	1	29.82	0.0409
positive regulation of animal organ morphogenesis	1	29.82	0.0409
rescue of stalled ribosome	1	29.82	0.0409
blood vessel maturation	1	23.86	0.0489
protoporphyrinogen IX biosynthetic process	1	23.86	0.0489
negative regulation of protein maturation	1	23.86	0.0489
L-proline biosynthetic process	1	23.86	0.0489
pericardium development	1	23.86	0.0489
proline biosynthetic process	1	23.86	0.0489
negative regulation of protein processing	1	23.86	0.0489
cellular response to prostaglandin stimulus	1	23.86	0.0489
protein geranylgeranylation	1	23.86	0.0489
protoporphyrinogen IX metabolic process	1	23.86	0.0489
ncRNA 5'-end processing	1	23.86	0.0489
retrograde axonal transport	1	23.86	0.0489
positive regulation of inflammatory response	1	23.86	0.0489
negative regulation of toll-like receptor signaling pathway	1	23.86	0.0489

### Sheet: GO - Biological Process (PLY-)
GO Biological Process	Count	Fold Enrichment	P value
catabolic process	3	3.89	0.0394
organic substance catabolic process	3	4.62	0.0253
organonitrogen compound catabolic process	3	6.85	0.00884
cell adhesion	2	6.46	0.0377
biological adhesion	2	6.46	0.0377
chemokine-mediated signaling pathway	1	27.25	0.0367
apoptotic cell clearance	1	49.39	0.0207
cell-matrix adhesion	1	31.61	0.0318
mononuclear cell migration	1	37.63	0.0269
cytoskeletal rearrangement involved in phagocytosis, engulfment	1	> 100	0.00126
sarcomere organization	1	37.63	0.0269
nucleobase metabolic process	1	42.72	0.0238
neutrophil chemotaxis	1	20.8	0.0476
protein ADP-ribosylation	1	63.22	0.0163
cellular response to tumor necrosis factor	1	33.63	0.0299
cellular response to interleukin-1	1	36.76	0.0275
cellular response to interferon-gamma	1	40.53	0.025
peptidyl-arginine modification	1	71.84	0.0144
cellular modified amino acid catabolic process	1	71.84	0.0144
response to tumor necrosis factor	1	27.73	0.0361
cellular response to chemokine	1	26.34	0.0379
response to chemokine	1	26.34	0.0379
peptidyl-arginine ADP-ribosylation	1	> 100	0.00882
guanine catabolic process	1	> 100	0.00126
purine nucleobase catabolic process	1	> 100	0.00379
purine nucleobase metabolic process	1	63.22	0.0163
response to interleukin-1	1	33.63	0.0299
lymphocyte migration	1	35.92	0.0281
response to interferon-gamma	1	40.53	0.025
engulfment of apoptotic cell	1	58.54	0.0176
positive regulation of ERK1 and ERK2 cascade	1	20.8	0.0476
purine-containing compound catabolic process	1	54.5	0.0188
cell-substrate adhesion	1	21.95	0.0452
plasma membrane invagination	1	20.01	0.0494
nucleobase catabolic process	1	> 100	0.00631
phagocytosis, engulfment	1	20.8	0.0476
monocyte chemotaxis	1	37.63	0.0269
guanine metabolic process	1	> 100	0.00379
lymphocyte chemotaxis	1	38.55	0.0262
regulation of interleukin-12 production	1	59.64	0.0247
cellular response to epidermal growth factor stimulus	1	59.64	0.0247
protein localization to nuclear envelope	1	59.64	0.0247
response to epidermal growth factor	1	59.64	0.0247
rhodopsin mediated signaling pathway	1	59.64	0.0247
peptidyl-cysteine oxidation	1	59.64	0.0247
astrocyte differentiation	1	59.64	0.0247
endothelial cell activation	1	59.64	0.0247
regulation of animal organ formation	1	59.64	0.0247
toll-like receptor 2 signaling pathway	1	59.64	0.0247
phosphatidylinositol acyl-chain remodeling	1	39.76	0.0328
inhibition of cysteine-type endopeptidase activity involved in apoptotic process	1	39.76	0.0328
L-serine biosynthetic process	1	39.76	0.0328
regulation of tumor necrosis factor production	1	39.76	0.0328
absorption of visible light	1	39.76	0.0328
light absorption	1	39.76	0.0328
phagolysosome assembly involved in apoptotic cell clearance	1	39.76	0.0328
phagosome maturation involved in apoptotic cell clearance	1	39.76	0.0328
zymogen inhibition	1	39.76	0.0328
inhibition of cysteine-type endopeptidase activity	1	39.76	0.0328
interleukin-1-mediated signaling pathway	1	39.76	0.0328
visceral serous pericardium development	1	39.76	0.0328
regulation of chronic inflammatory response	1	39.76	0.0328
regulation of granuloma formation	1	39.76	0.0328
toll-like receptor 3 signaling pathway	1	39.76	0.0328
regulation of tumor necrosis factor superfamily cytokine production	1	39.76	0.0328
tRNA 5'-leader removal	1	29.82	0.0409
collagen-activated signaling pathway	1	29.82	0.0409
collagen-activated tyrosine kinase receptor signaling pathway	1	29.82	0.0409
calcium ion import into cytosol	1	29.82	0.0409
phototransduction, visible light	1	29.82	0.0409
calcium ion import across plasma membrane	1	29.82	0.0409
negative regulation of hematopoietic progenitor cell differentiation	1	29.82	0.0409
tRNA 5'-end processing	1	29.82	0.0409
positive regulation of animal organ morphogenesis	1	29.82	0.0409
rescue of stalled ribosome	1	29.82	0.0409
blood vessel maturation	1	23.86	0.0489
protoporphyrinogen IX biosynthetic process	1	23.86	0.0489
negative regulation of protein maturation	1	23.86	0.0489
L-proline biosynthetic process	1	23.86	0.0489
pericardium development	1	23.86	0.0489
proline biosynthetic process	1	23.86	0.0489
negative regulation of protein processing	1	23.86	0.0489
cellular response to prostaglandin stimulus	1	23.86	0.0489
protein geranylgeranylation	1	23.86	0.0489
protoporphyrinogen IX metabolic process	1	23.86	0.0489
ncRNA 5'-end processing	1	23.86	0.0489
retrograde axonal transport	1	23.86	0.0489
positive regulation of inflammatory response	1	23.86	0.0489
negative regulation of toll-like receptor signaling pathway	1	23.86	0.0489

### Sheet: GSEA
Gene Set	Description	Size	Leading Edge	ES	NES	P value	FDR
dre04217	Necroptosis	74	42	-0.53469	-2.06101	0	0.00231391
dre04620	Toll-like receptor signaling pathway	31	14	-0.524118	-1.79669	0.00337838	0.0871573
dre00350	Tyrosine metabolism	7	4	-0.733594	-1.6907	0.0140449	0.212109
dre04622	RIG-I-like receptor signaling pathway	15	8	-0.553987	-1.60862	0.0173267	0.343423
dre04621	NOD-like receptor signaling pathway	50	18	-0.434258	-1.59795	0.0141612	0.305436
dre04110	Cell cycle	37	11	-0.456737	-1.58207	0.0230769	0.299909
dre05168	Herpes simplex infection	62	22	-0.412762	-1.5743	0.012605	0.272931
dre03013	RNA transport	65	29	-0.396893	-1.49939	0.0175983	0.438293
dre04623	Cytosolic DNA-sensing pathway	12	7	-0.543548	-1.46936	0.074124	0.48875
dre00640	Propanoate metabolism	11	10	0.324032	1.11166	0.342742	0.498245
dre04146	Peroxisome	17	6	0.295766	1.14688	0.278107	0.455818
dre00790	Folate biosynthesis	7	5	0.416432	1.15808	0.269504	0.455131
dre00630	Glyoxylate and dicarboxylate metabolism	12	3	0.32499	1.17109	0.246753	0.451156
dre00280	Valine, leucine and isoleucine degradation	17	12	0.296377	1.18684	0.243386	0.442637
dre00380	Tryptophan metabolism	6	4	0.442923	1.19019	0.245223	0.455061
dre04270	Vascular smooth muscle contraction	38	25	0.227025	1.19148	0.216867	0.472127
dre00534	Glycosaminoglycan biosynthesis	14	12	0.317298	1.21278	0.22549	0.453109
dre00520	Amino sugar and nucleotide sugar metabolism	9	5	0.389192	1.22669	0.165414	0.446654
dre02010	ABC transporters	10	2	0.37773	1.25025	0.207843	0.43039
dre01040	Biosynthesis of unsaturated fatty acids	8	6	0.419405	1.25847	0.192453	0.437948
dre00650	Butanoate metabolism	7	6	0.455523	1.27102	0.202658	0.440236
dre04744	Phototransduction	14	4	0.34052	1.3126	0.143519	0.3932
dre04130	SNARE interactions in vesicular transport	13	8	0.348775	1.32827	0.118483	0.39217
dre04514	Cell adhesion molecules (CAMs)	52	38	0.263728	1.45682	0.0163934	0.245239
dre01212	Fatty acid metabolism	14	6	0.38986	1.45896	0.0773196	0.259675
dre04020	Calcium signaling pathway	76	50	0.23053	1.48691	0	0.245316
dre04145	Phagosome	55	10	0.251131	1.49278	0.0172414	0.259829
dre00600	Sphingolipid metabolism	9	7	0.482012	1.53231	0.0542636	0.234248
dre00062	Fatty acid elongation	10	7	0.479669	1.55728	0.0517928	0.230504
dre04142	Lysosome	49	17	0.29298	1.68794	0	0.131053
dre00830	Retinol metabolism	7	6	0.573952	1.70555	0.0191083	0.13288
dre00190	Oxidative phosphorylation	73	36	0.266407	1.74133	0	0.123215
dre00410	beta-Alanine metabolism	9	8	0.573341	1.7857	0.00743494	0.108532
dre00983	Drug metabolism	23	15	0.451534	2.07961	0	0.0138001
dre04080	Neuroactive ligand-receptor interaction	73	44	0.335072	2.08155	0	0.0172501
dre00480	Glutathione metabolism	22	13	0.502709	2.28824	0	0.00431252
dre00980	Metabolism of xenobiotics by cytochrome P450	13	12	0.728982	2.80019	0	0
dre00982	Drug metabolism	11	11	0.813123	2.87904	0	0
