## Supplementary material for "Pneumolysin promotes host cell necroptosis and bacterial competence during pneumococcal meningitis as shown by whole animal dual RNA-seq": Table S4

### Sheet: Strains
Table S4. Strains
Strain	Description	Reference
D39V	pathogenic, serotype 2	Avery et al., Slager et al.
LK01 (PLY+)	D39V ∆ply::camr, CIL::ply	This study
RA49 (PLY-)	D39V ∆ply::camr, CIL::kanr	This study
KJ43	D39V ssbB-gfp, hlpA_hlpA-mCherry_camr	This study
VL2725	D39V ∆ply::camr, CIL::ply, hlpA hlpA-mKate2::trmpr	This study
VL2728	D39V ∆ply::camr, CIL::ply, ∆comCDE::eryr, hlpA-GFP::trmpr	This study
ADP352	D39V ∆cbpD::specr, ∆comCDE::camr	This study
VL561	D39V ∆cbpD::specr	This study
