## Supplementary material for "Pneumolysin promotes host cell necroptosis and bacterial competence during pneumococcal meningitis as shown by whole animal dual RNA-seq": Table S5

### Sheet: RNAseq
Table S5. Primers
Oligonucleotide name	Sequence (5' to 3')	Description
LK162	CTAGCCTTGACAACTAGCCAATC	Construction of ply::camr
LK163	CTCACAAAAATCCGAGCTCCACCGCTTCTACCTCCTAATAAGTTCCTGG	Construction of ply::camr
LK164	CCAGGAACTTATTAGGAGGTAGAAGCGGTGGAGCTCGGATTTTTGTGAG	Construction of ply::camr
LK165	CGCAAGCATTCTCCTCTCCGCTAGGGCGCTGGCAAG	Construction of ply::camr
LK166	CTTGCCAGCGCCCTAGCGGAGAGGAGAATGCTTGCG	Construction of ply::camr
LK167	TGCAAATAGAAAGTTTCAGCC	Construction of ply::camr
LK283	GCCCGGGATCCTCGCAGGGAGTCTAATAAG	Construction of ply::camr complemented
LK284	CTTTATTTGCCATCTTCTACCTCCTTTCATTTACTTTGATAACCATAGTATAAC	Construction of ply::camr complemented
LK285	GTTATACTATGGTTATCAAAGTAAATGAAAGGAGGTAGAAGATGGCAAATAAAG	Construction of ply::camr complemented
LK286	GCCCGTCTAGAGACTAGTACACTGGCACTTC	Construction of ply::camr complemented
OVL2549	GTGATGCGTCTCGTCTTGGATTTTTGTGAGCTTGGA	Construction of comCDE::eryr
OVL2771	GTGATGCGTCTCGAGGTACCCGAGCGGC	Construction of comCDE::eryr
OVL506	ATTCATAGGCGCGTGCTTCTTC	Construction of comCDE::eryr
OVL2548	GTGATGCGTCTCGAAGAAAAAAGCCGGGAAAA	Construction of comCDE::eryr
OVL2733	CGCCGCCGCCTGATGAGCCGCCATTCTTATTGTTTTTGTAAAC	Construction of comCDE::eryr
OVL1667	GTAAATAGAGCTAGTATGAC	Construction of comCDE::eryr
OVL2772	GTGATGCGTCTCGAGGTACCCGTTACGACGCG	Construction of hlpA-GFP::trmpr and hlpA-mCherry::trmpr
OVL43	AACAAGTCAGCCACCTGTAG	Construction of hlpA-GFP::trmpr and hlpA-mCherry::trmpr
OVL2769	GTGATGCGTCTCGAAGAATATGCCTCCTACTAGTG	Construction of hlpA-GFP::trmpr and hlpA-mCherry::trmpr
OVL2770	GTGATGCGTCTCGACCATTAAAAAGCCTATTGTATC	Construction of hlpA-GFP::trmpr and hlpA-mCherry::trmpr
OVL46	CGTGGCTGACGATAATGAGG	Construction of hlpA-GFP::trmpr and hlpA-mCherry::trmpr
ADP1/45	GATAAAGGCGTAGGAGACACTGACC	Construction of cbpD::specr
ADP1/46+SphI	CGATGCATGCGTGTTAAACTTCGACCGCACCTG	Construction of cbpD::specr
ADP1/47+HindIII	CGATAAGCTTAATATAAAGCGATGATTGCCTTC	Construction of cbpD::specr
ADP1/48	CAACTTATCACGGGAACTGGTCGAG	Construction of cbpD::specr
sPG11+SphI	CGATGCATGCAGGAGGCATATCAAATGAAC	Construction of cbpD::specr
sPG12+HindIII	CGATAAGCTTTTATAAAAGCCAGTCATTAG	Construction of cbpD::specr
col1a1b_FW	TGGACAGCCTGGTGCTAAAG	qRT-PCR
col1a1b_RV	CAGCAGGTCCCTGTGGTC	qRT-PCR
pdxp_FW	CTTGTGGGCTACGACGAGAG	qRT-PCR
pdxp_RV	CCAGAACCCGGGGTGATCC	qRT-PCR
nme2b.2_FW	TTGAAGTCGGCAGGAACCTGAT	qRT-PCR
nme2b.2_RV	GTTCTGGAAGTGTCTCTGTTCAC	qRT-PCR
ccl25b_FW	CAGCATCGCACAAGGTTACT	qRT-PCR
ccl25b_RV	TCCGTCTGTTAGCTGCACTC	qRT-PCR
cxcl18b_FW	GCAGGGAGAAGTTCTGGCTAA	qRT-PCR
cxcl18b_RV	ACTTTGTCGCAGTTTGGTCT	qRT-PCR
